# Systematic evaluation and validation of reference and library selection methods for deconvolution of cord blood DNA methylation data

**DOI:** 10.1101/570457

**Authors:** Kristina Gervin, Lucas A. Salas, Kelly M. Bakulski, Menno C. van Zelm, Devin C. Koestler, John K. Wiencke, Liesbeth Duijts, Henriëtte A. Moll, Karl T. Kelsey, Michael S. Kobor, Robert Lyle, Brock C. Christensen, Janine Felix, Meaghan J. Jones

**Author notes:** Contributed equally to this work (Kristina Gervin, Lucas A. Salas).

## Abstract

**Background:** Umbilical cord blood (UCB) is commonly used in epigenome-wide association studies of prenatal exposures. Accounting for cell type composition is critical in such studies as it reduces confounding due to the cell specificity of DNA methylation (DNAm). In the absence of cell sorting information, statistical methods can be applied to deconvolve heterogeneous cell mixtures. Among these methods, reference-based approaches leverage age appropriate cell-specific DNA-methylation profiles to estimate cellular composition. In UCB, four reference datasets comprising DNAm signatures profiled in purified cell populations have been published using the Illumina 450K and 850K EPIC arrays. These datasets are biologically and technically different, and currently there is no consensus on how to best apply them. Here, we systematically evaluate and compare these datasets and provide recommendations for reference-based UCB deconvolution.

**Results:** We first evaluated the four reference datasets to ascertain both the purity of the samples and the potential cell cross-contamination. We filtered samples and combined datasets to obtain a joint UCB reference. We selected deconvolution libraries using two different approaches: automatic selection using the top differentially methylated probes from the function *pickCompProbes* in minfi and a standardized library selected using the IDOL (Identifying Optimal Libraries) iterative algorithm. We compared the performance of each reference separately and in combination, using the two approaches for reference library selection, and validated the results in an independent cohort (Generation R Study, n=191) with matched FACS measured cell counts. Strict filtering and combination of the references significantly improved the accuracy and efficiency of cell type estimates. Ultimately, the IDOL library outperformed the library from the automatic selection method implemented in *pickCompProbes*.

**Conclusion:** These results have important implications for epigenetic studies in UCB as implementing this method will optimally reduce confounding due to cellular heterogeneity. This work provides guidelines for future reference-based UCB deconvolution and establishes a framework for combining reference datasets in other tissues.
