## Supplemental Tables S13-17 for "Systematic evaluation and validation of reference and library selection methods for deconvolution of cord blood DNA methylation data"

### Sheet: Sheet1
Supplementary Tables showing the pickCompProbes and IDOL optimized cell estimates precisions using references raw and filtered (70% cut off).
Table S13. Cell estimates precision using minfi estimateCellCounts using the references as published.
		Bakulski		deGoede		Gervin		Lin		All
		R2	RMSE	R2	RMSE	R2	RMSE	R2	RMSE	R2	RMSE
	Bcell	22.8	2.52	28.5	1.83	22.7	2.08	21.8	2.03	29	2.03
	CD4T	64.7	4.27	76.6	2.33	68.3	4.02	75.2	2.46	73.5	3.31
	CD8T	0.8	4.95	14.2	3	8.4	3.7	10.9	2.86	5.3	3.22
	Gran	32	8.05	31.4	7.68	31.8	7.51	31.5	7.35	31.4	7.86
	Mono	28.6	1.61	26.9	1.3	32.4	1.65	30.9	1.47	29	1.5
	NK	4.3	0	46.3	2.26	39.6	2.28	37.7	2.35	50.3	2.01
	nRBC	47.3	2.12	47.6	2.97	NA	NA	NA	NA	47.7	2.77
Table S14. Cell estimates precision using minfi estimateCellCounts using the cleaned references.
		Bakulski		deGoede		Gervin		Lin		All
		R2	RMSE	R2	RMSE	R2	RMSE	R2	RMSE	R2	RMSE
	Bcell	26.9	2.23	28.5	1.83	20.9	2.1	21.8	2.03	27.8	1.94
	CD4T	77	2.74	76.6	2.33	73.9	2.67	75.2	2.46	76.8	2.61
	CD8T	12.1	3.33	14.2	3	16	3.01	10.9	2.86	9.2	2.85
	Gran	32.1	7.57	31.4	7.68	32	7.46	31.5	7.35	31.6	7.74
	Mono	29.2	1.43	26.9	1.3	29.2	1.43	30.9	1.47	25.5	1.39
	NK	42.2	2.09	46.3	2.26	39.9	2.27	37.7	2.35	47.2	2.25
	nRBC	50.2	2.04	47.6	2.97	NA	NA	NA	NA	47.8	2.76
Table S15. Cell estimates precision using IDOL optimized DMR and references as published.
		Bakulski		deGoede		Gervin		Lin		All
		R2	RMSE	R2	RMSE	R2	RMSE	R2	RMSE	R2	RMSE
	Bcell	64.2	1.79	64.4	1.34	62.1	1.47	61.7	1.41	65.5	1.48
	CD4T	79.9	3.6	92.2	1.77	84.5	3.05	92.5	1.67	92.3	1.97
	CD8T	4.6	4.66	13	2.68	0.2	1.54	15.9	3.02	9.7	3.73
	Gran	61.8	6.12	59.1	5.62	61.9	5.67	62	5.47	61.6	5.7
	Mono	46.9	1.59	60.1	1.27	61.6	1.49	59.9	1.43	61.6	1.39
	NK	8.8	1.16	58.6	1.93	55.4	1.9	55.7	1.85	57.6	1.87
	nRBC	74.3	1.65	71.8	1.87	NA	NA	NA	NA	75.9	1.78
Table S16. Cell estimates precision using IDOL optimized DMR and cleaned references.
		Bakulski		deGoede		Gervin		Lin		All
		R2	RMSE	R2	RMSE	R2	RMSE	R2	RMSE	R2	RMSE
	Bcell	65.3	1.67	64.4	1.33	61.7	1.47	61.8	1.41	65.5	1.44
	CD4T	91	1.96	92.2	1.77	92	1.79	92.5	1.68	92.6	1.75
	CD8T	13	3.45	12.9	2.67	13.7	2.97	15.7	3.02	13.8	2.97
	Gran	61.6	5.67	59	5.62	62.7	5.62	61.9	5.48	61.9	5.56
	Mono	61.8	1.31	60.1	1.26	62.1	1.31	60	1.42	61.5	1.28
	NK	54.9	1.84	58.7	1.92	54.8	1.91	55.8	1.85	58.6	1.9
	nRBC	73.5	1.7	72.2	1.89	NA	NA	NA	NA	75.9	1.79
Table S17. Leave one out using IDOL optimized DMR and cleaned references.
		Excluded reference
		Bakulski		deGoede		Gervin		Lin		None
		R2	RMSE	R2	RMSE	R2	RMSE	R2	RMSE	R2	RMSE
	Bcell	65.8	1.36	65.3	1.47	65.4	1.45	65.5	1.48	65.5	1.44
	CD4T	92.6	1.73	92.5	1.75	92.7	1.73	92.5	1.78	92.6	1.75
	CD8T	14	2.91	14.2	3.04	13.9	2.96	13	2.95	13.8	2.97
	Gran	61	5.6	63.5	5.44	61.2	5.57	61.6	5.61	61.9	5.56
	Mono	61.7	1.26	61.1	1.31	61.2	1.3	61.7	1.27	61.5	1.28
	NK	59.6	1.89	56.7	1.9	59	1.89	58.5	1.92	58.6	1.9
	nRBC	76	1.91	77	1.54	75.8	1.81	74.1	1.84	75.9	1.79
